# CellFlow enables generative single-cell phenotype modeling with flow matching

**DOI:** 10.1101/2025.04.11.648220

**Authors:** Dominik Klein, Jonas Simon Fleck, Daniil Bobrovskiy, Lea Zimmermann, Sören Becker, Alessandro Palma, Leander Dony, Alejandro Tejada-Lapuerta, Guillaume Huguet, Hsiu-Chuan Lin, Nadezhda Azbukina, Fátima Sanchís-Calleja, Theo Uscidda, Artur Szalata, Manuel Gander, Aviv Regev, Barbara Treutlein, J. Gray Camp, Fabian J. Theis

## Abstract

High-content phenotypic screens provide a powerful strategy for studying biological systems, but the scale of possible perturbations and cell states makes exhaustive experiments unfeasible. Computational models that are trained on existing data and extrapolate to correctly predict outcomes in unseen contexts have the potential to accelerate biological discovery. Here, we present CellFlow, a flexible framework based on flow matching that can model single cell phenotypes induced by complex perturbations. We apply CellFlow to various phenotypic screens, accurately predicting expression responses to a wide range of perturbations, including cytokine stimulation, drug treatments and gene knockouts. CellFlow successfully modeled developmental perturbations at the whole-embryo scale and guided cell fate and organoid engineering by predicting heterogeneous cell populations arising from combinatorial morphogen treatments and by performing a virtual organoid protocol screen. Taken together, CellFlow has the potential to accelerate discovery from phenotypic screens by learning from existing data and generating phenotypes induced by unseen conditions.
