## Supplementary Tables for "CellFlow enables generative single-cell phenotype modeling with flow matching"

### Sheet: Suppl. Table 1
10m PBMC CellFlow config	Hyperparameter range	Final config values (deviating from default or hyperparameter-optimized)
condition_embedding_dim	128, 256	256
layers_before_pool.cytokines.layer_type		"mlp"
layers_before_pool.cytokines.dims		[1024, 1024]
layers_before_pool.cytokines.dropout_rate		0.5
layers_before_pool.donor.layer_type		"mlp"
layers_before_pool.donor.dims		[256, 256]
layers_before_pool.donor.dropout_rate		0.0
cond_output_dropout	0.5, 0.9	0.5
epsilon	0.5, 1.0	0.5
flow_noise	0.0, 0.5	0.5
multi_steps	20, 50	20

### Sheet: Suppl. Table 2
Zebrafish CellFlow config	Hyperparameter range	Final config values (deviating from default or hyperparameter-optimized)
condition_embedding_dim	64, 256, 1024	256
decoder_dims	[2048, 2048, 2048], [4096, 4096, 4096]	[4096, 4096, 4096]
decoder_dropout	0.0, 0.2, 0.5	0.0
layers_before_pool.gene_knockout.layer_type		"mlp"
layers_before_pool.gene_knockout.dims	[1024, 1024], [512, 512], [256, 256], [64, 64]	[512, 512]
layers_before_pool.gene_knockout.dropout	0.0, 0.5	0.0
layers_before_pool.logtime.layer_type		"mlp"
layers_before_pool.logtime.dims	[1024, 1024], [512, 512], [256, 256], [64, 64]	[512, 512]
layers_before_pool.logtime.dropout	0.0, 0.5	0.0
layers_after_pool.layer_type		"mlp"
layers_after_pool.dims	[1024, 1024], [256, 256], [64, 64]	[1024, 1024]
layers_after_pool.dropout_rate	0.0, 0.5	0.0
flow_noise	0.1, 0.5, 1.0	0.5
epsilon	0.1, 0.5, 1.0	0.5
num_iterations	500000, 100000	1000000
pooling	attention_token, attention_seed	attention_token
multi_steps	20, 50	20
batch_size	1024, 2048	2048
tau_a	0.98, 1.0	1.0
tau_b	0.98, 1.0	1.0
layer_norm_before_concatenation	True, False	FALSE
linear_projection_before_concatenation	True, False	FALSE
sample_covariate		logtime

### Sheet: Suppl. Table 3
CellFlow sciplex config	Hyperparameter range	Final config values (deviating from default or hyperparameter-optimized)
condition_embedding_dim	256, 1024	1024
time_encoder_dims		[2048, 2048, 2048]
hidden_dims		[4096, 4096, 4096, 4096]
decoder_dims		[4096, 4096, 4096]
decoder_dropout	0.0, 0.2	0.2
layers_before_pool.drugs.layer_type		mlp
layers_before_pool.drugs.dims		[1024, 1024]
layers_before_pool.drugs.dropout		0.5
layers_before_pool.dose.layer_type		mlp
layers_before_pool.dose.dims		[256, 256]
layers_before_pool.dose.dropout		0.0
layers_before_pool.cell_line.layer_type		mlp
layers_before_pool.cell_line.dims		[1024, 1024]
layers_before_pool.cell_line.dropout	0.0, 0.2	0.2
layers_after_pool.layer_type		mlp
layers_after_pool.dims		[1024, 1024]
layers_after_pool.dropout_rate		0.2
flow_noise		1.0
epsilon	0.1, 0.5, 1.0	1.0
num_iterations		500000
time_encoder_dropout	0.0, 0.2, 0.5	0.0
multi_steps	20, 50	20
sample_covariate	cell_line, None	cell_line
tau_a	0.95, 0.99, 1.0	1.0

### Sheet: Suppl. Table 4
CellFlow combosciplex config	Hyperparameter range	Final config values (deviating from default or hyperparameter-optimized)
condition_embedding_dim	32, 64, 128, 256, 1024	64
pooling	attention_token, attention_seed, mean	mean
layers_before_pool.drugs.layer_type		mlp
layers_before_pool.drugs.dims	[256, 256], [1024, 1024]	[256, 256]
layers_before_pool.drugs.dropout		0.0
layers_after_pool.layer_type		mlp
layers_after_pool.dims	[256, 256], [1024, 1024], [2048, 2048]	[256, 256]
layers_after_pool.dropout_rate	0.0, 0.5	0.0
flow_noise	1.0, 1.5	2025-05-01
tau_b	0.95, 1.0	0.95
num_iterations		300000
linear_projection_before_concatenation	True, False	TRUE
layer_norm_before_concatenation	True, False	FALSE
multi_steps	20, 50	20
Additive Model
Split 1
Givinostat+Dasatinib = (Dacinostat+Dasatinib) - (control+Dacinostat) + (control+Givinostat)
(Givinostat+SRT1720) = (Panobinostat+SRT1720) - (control+Panobinostat) + (control+Givinostat)
(Panobinostat+Dasatinib) = (Dacinostat+Dasatinib) - (control+Dacinostat) + (control+Panobinostat)
(Panobinostat+PCI-34051) = (Dacinostat+PCI-34051) - (control+Dacinostat) + (control+Panobinostat)
(Panobinostat+SRT2104) = (Givinostat+SRT2104) - (control+Givinostat) + (control+Panobinostat)
(SRT3025+Cediranib) = (Panobinostat+SRT3025) + (Cediranib+PCI-34051) - (Dacinostat+PCI-34051) - (control+Panobinostat) + (control+Dacinostat)
(control+Dasatinib) = (Dacinostat+Dasatinib) - (control+Dacinostat)
Split 2
(Dacinostat+Dasatinib) = (control+Dacinostat) + (control+Dasatinib)
(Dacinostat+PCI-34051) = (Panobinostat+PCI-34051) - (Panobinostat+SRT2104) - (control+SRT2104) + (control+Dacinostat)
(Givinostat+Cediranib) = (Cediranib+PCI-34051) - (Panobinostat+PCI-34051) + (Panobinostat+SRT2104) - (control+SRT2104) + (control+Givinostat)
(Givinostat+Curcumin) = (Panobinostat+Curcumin) - (Panobinostat+SRT2104) + (control+SRT2104) + (control+Givinostat)
(Panobinostat+Alvespimycin) = (control+Alvespimycin) + (Panobinostat+SRT2104) - (control+SRT2104)
(Panobinostat+SRT3025) = (SRT3025+Cediranib) - (Cediranib+PCI-34051) + (Panobinostat+PCI-34051)
(control+Panobinostat) = (Panobinostat+SRT2104) - (control+SRT2104)
Split 3
(Panobinostat+Crizotinib) = (Givinostat+Crizotinib) - (control+Givinostat) + (control+Panobinostat)
(Panobinostat+Curcumin) = (Givinostat+Curcumin) - (control+Givinostat) + (control+Panobinostat)
(Panobinostat+SRT1720) = (Givinostat+SRT1720) - (control+Givinostat) + (control+Panobinostat)
(Panobinostat+Sorafenib) = (Givinostat+Sorafenib) - (control+Givinostat) + (control+Panobinostat)
(SRT2104+Alvespimycin) = (Givinostat+SRT2104) - (control+Givinostat) + (Panobinostat+Alvespimycin) - (control+Panobinostat)
(control+Alvespimycin) = (Panobinostat+Alvespimycin) - (control+Panobinostat)
(control+Dacinostat) = (Dacinostat+Dasatinib) - (control+Dasatinib)
Split 4
(Cediranib+PCI-34051) = (Dacinostat+PCI-34051) - (control+Dacinostat) + (Givinostat+Cediranib) - (Givinostat+Dasatinib) + (control+Dasatinib)
(Givinostat+Crizotinib) = (Givinostat+Dasatinib) - (control+Dasatinib) + (Panobinostat+Crizotinib) - (control+Panobinostat)
(Givinostat+SRT2104) = (Givinostat+Dasatinib) - (control+Dasatinib) + (Panobinostat+SRT2104) - (control+Panobinostat)
(Givinostat+Sorafenib) = (Givinostat+Dasatinib) - (control+Dasatinib) + (Panobinostat+Sorafenib) - (control+Panobinostat)
(control+Givinostat) = (Givinostat+Dasatinib) - (control+Dasatinib)
(control+SRT2104) = (Panobinostat+SRT2104) - (control+Panobinostat)

### Sheet: Suppl. Table 5
Genetic perturbation, gene overexpression task (Norman et al.)	Hyperparameter range	Final config values (deviating from default or hyperparameter-optimized)
condition_embedding_dim		1024
time_encoder_dims		[2048, 2048, 2048]
time_encoder_dropout		0.0
hidden_dims	[2048, 2048, 2048], [4096,4096,4096]	[4096, 4096, 4096]
hidden_dropout		0.0
decoder_dims	[2048,2048, 2048], [4096, 4096, 4096]	[4096, 4096, 4096]
decoder_dropout	0.0, 0.2	0.2
pooling	attention_token, mean	attention_token
layers_before_pool.target_gene.layer_type		mlp
layers_before_pool.target_gene.dims		[1024, 1024]
layers_before_pool.target_gene.dropout_rate	0.0, 0.5	0.5
layers_after_pool.layer_type		mlp
layers_after_pool.dims		[1024, 1024]
layers_after_pool.dropout_rate	0.0, 0.2	0.2
cond_output_dropout	0.5, 0.9	0.9
time_freqs		1024
flow_noise	0.5, 0.9	1.0
learning_rate	0.00005, 0.0001	5e-05
multi_steps	1, 20, 50	20
epsilon		0.1
tau_a		1.0
tau_b		1.0
flow_type		constant_noise
linear_projection_before_concatenation		FALSE
layer_norm_before_concatenation		FALSE
num_iterations		200000
batch_size		1024
Genetic perturbation, unseen cell line task

### Sheet: Suppl. Table 6
Pathway-specific knockouts dataset (Satija et al.)
Hyperparameter sweep
Hyperparameter name	Hyperparameter range
cond_output_dropout	0.0, 0.2, 0.5, 0.9
condition_embedding_dim	256, 512, 1024
decoder_dropout	0.0, 0.2
epsilon	0.5, 1.0
flow_noise	0.0, 0.5, 1.0
hidden_dims	[1024, 1024, 1024], [2048, 2048, 2048]
layers_after_pool.dims	[512, 512], [1024, 1024]
layers_before_pool.gene.dims	[512, 512], [1024, 1024]
layers_before_pool.gene.dropout	0.0, 0.5
layers_before_pool.pathway.dims	[512, 512], [1024, 1024]
layers_before_pool.pathway.dropout	0.0, 0.5
layers_before_pool.cell_type.dims	[512, 512], [1024, 1024]
layers_before_pool.cell_type.dropout	0.0, 0.5
multi_steps	10, 20, 50
tau_a	1.0, 0.98
tau_b	1.0, 0.98
time_encoder_dims	[512, 512, 512], [1024, 1024, 1024]
time_encoder_dropout	0, 0.1, 0.2
Optimal parameters - OOD genes
Hyperparameter name	Hyperparameter choice
condition_embedding_dim	1024
epsilon	0.5
flow_noise	0.5
hidden_dims	[1024, 1024, 1024]
layers_before_pool.cell_type.dims	[512, 512]
layers_before_pool.cell_type.dropout	0.5
layers_before_pool.gene.dims	[512, 512]
layers_before_pool.pathway.dropout	0.5
multi_steps	20
tau_a	0.98
tau_b	0.98
time_encoder_dims	[512, 512, 512]
Optimal parameters - OOD cell line
Hyperparameter name	Hyperparameter choice
cond_output_dropout	0.5
decoder_dropout	0.2
epsilon	0.5
flow_noise	1
hidden_dims	[2048, 2048, 2048]
layers_after_pool.dims	[512, 512]
layers_before_pool.cell_type.dims	[512, 512]
layers_before_pool.cell_type.dropout	0.5
layers_before_pool.gene.dims	[512, 512]
layers_before_pool.gene.dropout	0.5
layers_before_pool.pathway.dims	[512, 512]
multi_steps	20
tau_a	1
tau_b	0.98
time_encoder_dims	[1024, 1024, 1024]
Optimal parameters - OOD cell line+cytokine
Hyperparameter name	Hyperparameter choice
cond_output_dropout	0.5
condition_embedding_dim	1024
epsilon	0.5
flow_noise	1
hidden_dims	[2048, 2048, 2048]
layers_after_pool.dims	[512, 512]
layers_before_pool.cell_type.dims	[512, 512]
multi_steps	20
tau_a	1
tau_b	0.98
time_encoder_dims	[512, 512, 512]
time_encoder_dropout	0.1
Split	pathway / gene knockout
split 0	['IFNG_FBXO6', 'INS_XBP1', 'IFNG_IFNGR1', 'TNFA_CASP8', 'IFNB_NFKB1', 'IFNB_JAK1', 'TGFB_MAPK1', 'INS_FOS', 'TNFA_FADD', 'INS_SGK1', 'IFNB_ETS1', 'IFNB_IRF7', 'TGFB_IRF7', 'TNFA_NFKB1', 'TGFB_JUN', 'IFNG_FOXN3', 'IFNB_MAP3K14', 'INS_ZNF593', 'TNFA_REPIN1', 'TGFB_HDAC4', 'IFNB_UBE2L6', 'INS_TTF2', 'IFNB_IFNAR2', 'INS_FOXO4', 'IFNG_RFX5', 'TNFA_SOX9', 'TNFA_ARID5B', 'INS_CHUK', 'IFNG_ETV7', 'TNFA_N…
split 1	['IFNG_PIK3CA', 'TNFA_NFAT5', 'INS_SRF', 'IFNG_HLX', 'TNFA_ZNF267', 'IFNG_MAFF', 'TGFB_MED15', 'IFNG_SP100', 'TGFB_CUL1', 'IFNG_ATF3', 'IFNB_IRF1', 'TNFA_KLF6', 'IFNB_TRAFD1', 'TNFA_TNFRSF1B', 'IFNG_ZNFX1', 'IFNB_POU2F1', 'TGFB_CHUK', 'IFNG_NFKB1', 'TGFB_RHOA', 'IFNB_CEBPB', 'TGFB_SMAD7', 'INS_FOXO3', 'INS_IGF2', 'IFNG_KIN', 'TNFA_MTOR', 'INS_FOXO1', 'IFNG_IRF9', 'INS_IKBKB', 'IFNB_JUN', 'IFNB_MY…
split 2	['IFNG_PTGES3', 'TNFA_IKBKB', 'INS_POLR2G', 'IFNB_TYK2', 'IFNB_USP18', 'IFNG_STAT3', 'INS_TAF3', 'INS_SMARCE1', 'IFNB_MAPK8', 'TGFB_RUNX3', 'IFNG_BATF2', 'IFNG_FMNL2', 'IFNG_RUNX1', 'TNFA_MTF1', 'IFNB_STAT3', 'TGFB_KRAS', 'TNFA_IRF1', 'TGFB_IKBKB', 'TNFA_ITCH', 'IFNG_IRF5', 'IFNB_TRIM21', 'IFNB_BATF2', 'INS_DR1', 'INS_PIK3CA', 'TNFA_MAP3K7', 'TNFA_NKX3-1', 'IFNB_MAPK14', 'TGFB_SMAD3', 'TNFA_IKBKE…
split 3	['IFNB_IFI16', 'IFNG_TAPBPL', 'TGFB_NRAS', 'TNFA_CASP3', 'IFNG_IFI16', 'IFNB_ADAR', 'INS_TSC1', 'TGFB_ATF2', 'INS_SREBF1', 'TGFB_TGFBR3', 'IFNB_SMARCA5', 'INS_GRB10', 'TNFA_MAP3K14', 'TNFA_ID2', 'IFNB_AKT1', 'INS_COPS4', 'IFNG_RARRES3', 'IFNG_TRAFD1', 'IFNG_IRF7', 'IFNB_SP100', 'IFNG_MAFB', 'TNFA_JUN', 'IFNG_JUN', 'TNFA_TRAF3', 'TNFA_JUNB', 'IFNG_PTPN11', 'IFNB_RAP1GAP', 'TNFA_MAPK8', 'TNFA_DNM1L…

### Sheet: Suppl. Table 7
CellFlow 4i config	Hyperparameter range	Final config values (deviating from default or hyperparameter-optimized)
condition_embedding_dim		2
pooling		mean
layers_before_pool.drugs.layer_type		mlp
layers_before_pool.drugs.dims		[2]
layers_before_pool.drugs.dropout		0.0
layers_after_pool.layer_type		mlp
layers_after_pool.dims		[2]
layers_after_pool.dropout_rate		0.0
flow_noise	0.2, 0.5	0.2
epsilon		0.005
num_iterations		50000
time_encoder_dims		[1024, 1024, 1024]
tau_a	1.0, 0.95	1.0
tau_b	1.0, 0.95	1.0
multi_steps		1
hidden_dropout		0.2
decoder_dropout		0.2
decoder_dims		[2048, 2048, 2048]
hidden_dims		[1024, 1024, 1024]
num_iterations

### Sheet: Suppl. Table 8
cellflow_parameters_ineurons	hparam_range	hparams_opt
iterations	[200000, 300000, 500000]	500000
batch_size	1024	1024
lr_init	5	5.0e-05
lr_schedule	constant	constant
lr_b1	0.9	0.9
lr_b2	999	999
opt_n_steps	20	20
n_src_cells	[1000, 10000]	10000
n_src_cells_eval	1000	1000
cond_embed_dim	[32, 64, 128, 256]	128
pooling	mean	mean
pool_sample_covariates	FALSE	FALSE
pool_num_heads	0	0
pool_qkv_dim	0	0
pool_dropout	0.	0.0
pool_act_fn	relu	relu
pool_seed_dim	0	0
pool_transformer_block	FALSE	FALSE
pool_layer_norm	FALSE	FALSE
cond_layers_before_pool	mlp	mlp
cond_n_layers_before_pool	[2, 3, 4]	4
cond_hidden_dim_before_pool	[256, 512, 1024, 2048, 4096, 8192]	2048
cond_dropout_before_pool	0.	0.0
cond_layers_after_pool	mlp	mlp
cond_n_layers_after_pool	[0, 1, 2]	0
cond_hidden_dim_after_pool	[256, 512, 1024]	256
cond_dropout_after_pool	[0., 0.1, 0.2, 0.3, 0.4, 0.5]	0.1
cond_output_dropout	[0., 0.1, 0.2, 0.3, 0.4, 0.5]	0.3
cond_num_heads	0	0
cond_transformer	FALSE	FALSE
cond_layer_norm	FALSE	FALSE
cond_act_fn	relu	relu
ot_num_layers_t	[1, 2, 3, 4, 5]	5
ot_num_layers_x	[1, 2, 3, 4]	3
ot_num_layers_decoder	2	2
ot_t_hidden_dim	[128, 256, 512, 1024, 2048]	1024
ot_x_hidden_dim	[128, 256, 512, 1024, 2048]	2048
ot_t_embed_dim	[32, 64, 128, 256, 512, 1024]	1024
ot_x_embed_dim	[32, 64, 128, 256]	128
ot_joint_hidden_dim	[128, 256, 512, 1024, 2048, 4096, 8192]	512
ot_act_fn	silu	silu
ot_dropout_t	[0.0, 0.1, 0.2, 0.3, 0.4, 0.5, 0.6]	0.1
ot_dropout_x	[0.0, 0.1, 0.2, 0.3, 0.4, 0.5, 0.6]	0.2
ot_dropout_decoder	[0.0, 0.1, 0.2, 0.3, 0.4, 0.5, 0.6, 0.7, 0.8]	0.1
ot_flow_type	constant_noise	constant_noise
ot_flow_noise	[0.0, 0.1, 0.2, 0.3, 0.4, 0.5, 0.6, 0.7, 0.8]	0.0
ot_eps	[0.1, 0.5, 1.0]	0.5
ot_tau_a	[0.99, 1.0]	0.99
ot_tau_b	[0.99, 1.0]	0.99
ot_n_frequencies	1024	1024

### Sheet: Suppl. Table 9
split_name	split_comb	holdout_condition	components	dataset	split_task
BMP7+CHIR	BMP7+CHIR	bmp7 chir	bmp7;chir	neal	combination
BMP7+CHIR	BMP7+CHIR	chir/sag/bmp7/dapt	bmp7;chir;SAG early;dapt	neal	combination
BMP4+CHIR	BMP4+CHIR	bmp4 chir		neal	combination
BMP4+CHIR	BMP4+CHIR	bmp4 chir short		neal	combination
IWP2+SAG	IWP2+SAG	IWP2-SAG	iwp2;sag	neal	combination
IWP2+SAG	IWP2+SAG	sag/iwp2/egf/fgf	iwp2;sag;fgf/egf	neal	combination
BMP7+SAG	BMP7+SAG	bmp7 sag	bmp7;sag	neal	combination
BMP7+SAG	BMP7+SAG	chir/sag/bmp7/dapt	chir;sag;bmp7;dapt	neal	combination
RA+FGF8	RA+FGF8	RA_E_FGF8_A	FGF8_late_A;RA_E	fatima	combination
RA+FGF8	RA+FGF8	RA_E_CycA_E_FGF8_A	CycA_E;FGF8_late_A;RA_E	fatima	combination
RA+FGF8	RA+FGF8	RA_E_SHH_A_FGF8_A	SHH_A;FGF8_late_A;RA_E	fatima	combination
RA+CycA	RA+CycA	RA_E_CycA_E	RA_E;CycA_E	fatima	combination
RA+CycA	RA+CycA	RA_E_CycA_E_FGF8_A	RA_E;CycA_E;FGF8_late_A	fatima	combination
CHIR+CycA	CHIR+CycA	CHIR_E_CycA_E	CHIR_E;CycA_E	fatima	combination
CycA+FGF8	CycA+FGF8	CycA_E_FGF8_A	CycA_E;FGF8_late_A	fatima	combination
CycA+FGF8	CycA+FGF8	RA_E_CycA_E_FGF8_A	CycA_E;FGF8_late_A;RA_E	fatima	combination
CycA+FGF8	CycA+FGF8	XAV939_E_CycA_E_FGF8_A	CycA_E;FGF8_late_A;XAV939_E	fatima	combination
CycA+XAV	CycA+XAV	XAV939_A_CycA_E	XAV939_A;CycA_E	fatima	combination
CycA+XAV	CycA+XAV	XAV939_E_CycA_E	XAV939_E;CycA_E	fatima	combination
CycA+XAV	CycA+XAV	XAV939_E_CycA_E_FGF8_A	XAV939_E;CycA_E;FGF8_late_A	fatima	combination
SHH+RA+BMP4	SHH+RA+BMP4	Treatment-SHH_high-FGF8_lowBMP4_medium-RA_high	Treatment-SHH_high-FGF8_lowBMP4_medium;Treatment-SHH_high-FGF8_lowRA_low	nadya	combination
SHH+RA+BMP4	SHH+RA+BMP4	Treatment-SHH_high-FGF8_lowBMP4_medium-RA_low	Treatment-SHH_high-FGF8_lowBMP4_medium;Treatment-SHH_high-FGF8_lowRA_high	nadya	combination
SHH+RA+FGF2	SHH+RA+FGF2	Treatment-SHH_high-FGF8_lowRA_highFGF2_high	Treatment-SHH_high-FGF8_lowFGF2_high;Treatment-SHH_high-FGF8_lowRA_high	nadya	combination
SHH+RA+FGF2	SHH+RA+FGF2	Treatment-SHH_high-FGF8_lowRA_highFGF2_low	Treatment-SHH_high-FGF8_lowFGF2_low;Treatment-SHH_high-FGF8_lowRA_high	nadya	combination
SHH+RA+FGF2	SHH+RA+FGF2	Treatment-SHH_high-FGF8_lowRA_lowFGF2_high	Treatment-SHH_high-FGF8_lowFGF2_high;Treatment-SHH_high-FGF8_lowRA_low	nadya	combination
SHH+RA+FGF2	SHH+RA+FGF2	Treatment-SHH_high-FGF8_lowRA_lowFGF2_low	Treatment-SHH_high-FGF8_lowFGF2_low;Treatment-SHH_high-FGF8_lowRA_low	nadya	combination
SHH+RA+FGF8	SHH+RA+FGF8	Treatment-SHH_high-FGF8_lowRA_highFGF8_high	Treatment-SHH_high-FGF8_lowFGF8_high;Treatment-SHH_high-FGF8_lowRA_high	nadya	combination
SHH+RA+FGF8	SHH+RA+FGF8	Treatment-SHH_high-FGF8_lowRA_highFGF8_low	Treatment-SHH_high-FGF8_lowFGF8_low;Treatment-SHH_high-FGF8_lowRA_high	nadya	combination
SHH+RA+FGF8	SHH+RA+FGF8	Treatment-SHH_high-FGF8_lowRA_lowFGF8_high	Treatment-SHH_high-FGF8_lowFGF8_high;Treatment-SHH_high-FGF8_lowRA_low	nadya	combination
SHH+RA+FGF8	SHH+RA+FGF8	Treatment-SHH_high-FGF8_lowRA_lowFGF8_low	Treatment-SHH_high-FGF8_lowFGF8_low;Treatment-SHH_high-FGF8_lowRA_low	nadya	combination
SHH+RA+FGF17	SHH+RA+FGF17	Treatment-SHH_high-FGF8_lowRA_highFGF17_high	Treatment-SHH_high-FGF8_lowFGF17_high;Treatment-SHH_high-FGF8_lowRA_high	nadya	combination
SHH+RA+FGF17	SHH+RA+FGF17	Treatment-SHH_high-FGF8_lowRA_highFGF17_low	Treatment-SHH_high-FGF8_lowFGF17_low;Treatment-SHH_high-FGF8_lowRA_high	nadya	combination
SHH+RA+FGF17	SHH+RA+FGF17	Treatment-SHH_high-FGF8_lowRA_lowFGF17_high	Treatment-SHH_high-FGF8_lowFGF17_high;Treatment-SHH_high-FGF8_lowRA_low	nadya	combination
SHH+RA+FGF17	SHH+RA+FGF17	Treatment-SHH_high-FGF8_lowRA_lowFGF17_low	Treatment-SHH_high-FGF8_lowFGF17_low;Treatment-SHH_high-FGF8_lowRA_low	nadya	combination
FGF8	FGF8	chir sag fgf8		neal	transfer
FGF8	FGF8	chir/ldn/sag/fgf8		neal	transfer
FGF8	FGF8	fgf8		neal	transfer
BMP7	BMP7	bmp7		neal	transfer
BMP7	BMP7	bmp7 chir		neal	transfer
BMP7	BMP7	bmp7 sag		neal	transfer
BMP7	BMP7	chir/sag/bmp7/dapt		neal	transfer
BMP4	BMP4	bmp4 chir		neal	transfer
BMP4	BMP4	bmp4 chir short		neal	transfer
BMP4	BMP4	bmp4 sag		neal	transfer
BMP4	BMP4	BMP4_A		fatima	transfer
BMP4	BMP4	BMP4_B		fatima	transfer
BMP4	BMP4	BMP4_C		fatima	transfer
BMP4	BMP4	BMP4_D		fatima	transfer
BMP4	BMP4	BMP4_E		fatima	transfer
BMP4	BMP4	BMP4_tA		fatima	transfer
BMP4	BMP4	BMP4_tB		fatima	transfer
BMP4	BMP4	BMP4_tC		fatima	transfer
BMP4	BMP4	BMP4_tD		fatima	transfer
BMP4	BMP4	BMP4_tE		fatima	transfer
CHIR	CHIR	CHIR_A		fatima	transfer
CHIR	CHIR	CHIR_B		fatima	transfer
CHIR	CHIR	CHIR_C		fatima	transfer
CHIR	CHIR	CHIR_D		fatima	transfer
CHIR	CHIR	CHIR_E		fatima	transfer
CHIR	CHIR	CHIR_E_CycA_E		fatima	transfer
CHIR	CHIR	CHIR_E_SHH_A		fatima	transfer
CHIR	CHIR	CHIR_E_SHH_E		fatima	transfer
FGF8	FGF8	CycA_E_FGF8_A		fatima	transfer
FGF8	FGF8	FGF8_early_A		fatima	transfer
FGF8	FGF8	FGF8_early_B		fatima	transfer
FGF8	FGF8	FGF8_early_C		fatima	transfer
FGF8	FGF8	FGF8_early_D		fatima	transfer
FGF8	FGF8	FGF8_early_E		fatima	transfer
FGF8	FGF8	FGF8_late_A		fatima	transfer
FGF8	FGF8	FGF8_late_B		fatima	transfer
FGF8	FGF8	FGF8_late_C		fatima	transfer
FGF8	FGF8	FGF8_late_D		fatima	transfer
FGF8	FGF8	FGF8_late_E		fatima	transfer
FGF8	FGF8	FGF8_tA		fatima	transfer
FGF8	FGF8	FGF8_tB		fatima	transfer
FGF8	FGF8	FGF8_tC		fatima	transfer
FGF8	FGF8	FGF8_tD		fatima	transfer
FGF8	FGF8	FGF8_tE		fatima	transfer
FGF8	FGF8	RA_E_CycA_E_FGF8_A		fatima	transfer
FGF8	FGF8	RA_E_FGF8_A		fatima	transfer
FGF8	FGF8	RA_E_SHH_A_FGF8_A		fatima	transfer
FGF8	FGF8	XAV939_E_CycA_E_FGF8_A		fatima	transfer
FGF8	FGF8	XAV939_E_FGF8_A		fatima	transfer
FGF8	FGF8	XAV939_E_SHH_A_FGF8_A		fatima	transfer
BMP4	BMP4	Treatment-SHH_high-FGF8_lowBMP4_high		nadya	transfer
BMP4	BMP4	Treatment-SHH_high-FGF8_lowBMP4_low		nadya	transfer
BMP4	BMP4	Treatment-SHH_high-FGF8_lowBMP4_medium		nadya	transfer
BMP4	BMP4	Treatment-SHH_high-FGF8_lowBMP4_medium-RA_high		nadya	transfer
BMP4	BMP4	Treatment-SHH_high-FGF8_lowBMP4_medium-RA_low		nadya	transfer
BMP4	BMP4	Treatment-noSHH-FGF8_lowBMP4_medium		nadya	transfer

### Sheet: Suppl. Table 10
cellflow_parameters_ineurons	hparam_range	hparams_opt
iterations	1000000	1000000
lr_init	2	2
b1	0.9	0.9
b2	999	999
batch_size	512	512
grad_accumulation_steps	50	50
cond_net	mlp	mlp
cond_pooling	mean	mean
cond_dropout_before_pool	0.0	0.0
cond_dropout_after_pool	[0.3, 0.4, 0.5, 0.6]	0.3
cond_output_dropout	[0.1, 0.2, 0.3, 0.4]	0.2
cond_hidden_dim_before_pool	[1024, 2048]	2048
cond_hidden_dim_after_pool	[512, 1024, 2048]	512
cond_n_layers_before_pool	2	2
cond_n_layers_after_pool	2	2
cond_pool_sample_covariates	TRUE	TRUE
cond_embed_dim	[32, 64, 128]	32
vf_dropout_t	0.0	0.0
vf_dropout_x	[0.0, 0.1, 0.2, 0.3]	0.0
vf_dropout_decoder	[0.0, 0.1, 0.2, 0.3]	0.1
vf_n_frequencies	1024	1024
vf_n_layers_t	2	2
vf_n_layers_x	[1, 2, 3]	2
vf_n_layers_decoder	3	3
vf_t_hidden_dim	1024	1024
vf_x_hidden_dim	[512, 1024, 2048]	2048
vf_t_embed_dim	1024	1024
vf_x_embed_dim	[64, 128]	64
vf_decoder_hidden_dim	[1024, 2048, 4096]	2048
flow_noise_type	constant_noise	constant_noise
flow_noise	0.0	0.0
ot_match_epsilon	1.0	1.0
ot_match_tau_a	1.0	1.0
ot_match_tau_b	1.0	1.0
